# Pyocyanin disrupts airway regeneration to favor chronic *Pseudomonas aeruginosa* infection

**DOI:** 10.64898/2026.06.15.732350

**Authors:** Lucas A. Meirelles, Arpine Grigoryan, Laure Le Blanc, David Liaskos, Evangelia Vayena, Tania Distler, Zaïnebe Al-Mayyah, Vassily Hatzimanikatis, Alexandre Persat

## Abstract

During chronic infections, host tissues undergo repeated cycles of injury and repair while being exposed to bacterial products. Although many virulence factors trigger immune responses, whether bacterial metabolites alter tissue architecture by disrupting regenerative programs remains largely unexplored. Here, using a primary-cell-derived human lung microtissue model, we show that the redox-active metabolite pyocyanin (PYO), produced by the opportunistic pathogen *Pseudomonas aeruginosa*, disrupts airway epithelial regeneration and reshapes tissue architecture, amplifying infection. PYO exposure impairs epithelial repair, leading to defects in mucociliary clearance and promoting bacterial growth. Single-cell transcriptomics and imaging reveal that PYO exposure during basal cell differentiation alters epithelial cell-type composition. Keratin-13-rich cells promote the emergence of squamous regions with defective ciliogenesis, resulting in functional defects. After characterizing how PYO remodels the epithelium, we tested how these changes impact bacterial fitness. Using transposon-insertion sequencing and live imaging of infections, we show that these regeneration defects improve the fitness of mutants that tend to form biofilms, a common feature of chronic infections. Together, our results reveal that PYO reshapes regenerative trajectories and tissue architecture in ways that subsequently alter infection outcomes, highlighting the role of secreted metabolites as potential modulators of tissue regeneration during chronic lung infections.
