## Supplementary Tables for "Pyocyanin disrupts airway regeneration to favor chronic *Pseudomonas aeruginosa* infection": Table_S7.xlsx

### Sheet: Table_S7
Table S7. Functional annotation of Tn-seq data using the Database for Annotation, Visualization and Integrated Discovery (DAVID). This table presents the results of enrichment analysis using the DAVID web tool for KEGG Pathways.
Category	Term	Count	%	PValue	Fold Enrichment	Benjamini	fitness_effect
KEGG_PATHWAY	pae02040:Flagellar assembly	15	18.0723	5.57313e-14	15.0296	2.39645e-12	decrease
KEGG_PATHWAY	pae02025:Biofilm formation	9	10.8434	0.00203816	3.67096	0.0438204	decrease
KEGG_PATHWAY	pae00405:Phenazine biosynthesis	4	4.81928	0.0131797	7.68182	0.17117	decrease
KEGG_PATHWAY	pae02020:Two-component system	12	14.4578	0.0159228	2.13549	0.17117	decrease
KEGG_PATHWAY	pae00540:Lipopolysaccharide biosynthesis	3	2.11268	0.0476495	8.22162	1	increase
