## Supplementary Tables for "Pyocyanin disrupts airway regeneration to favor chronic *Pseudomonas aeruginosa* infection": Table_S10.xlsx

### Sheet: Table_S10_strains_primers
Table S10. Strains and primers used in this study.
Strains used in this study
Name	Genotype	Description	Reference
P. aeruginosa lab strains
ATCC 15692; #914; PAO1 WT	Pseudomonas aeruginosa PAO1	PAO1, wild type	Holloway & Morgan (1986)
#1592; PA14 WT	P. aeruginosa UCBPP-PA14	UCBPP-PA14, wild type. Provided by Dianne K. Newman (Caltech).
Clean deletions
#1856; PAO1 ∆wspF	PAO1 ∆wspF	PAO1 with a deletion in wspF (PA3703); made using pLAM0027	Meirelles et al. (2024)
Fluorescent strains
#1860; PAO1 WT::mNeonGreen	PAO1 attTn7:: mini-Tn7T-GmR Ptet:mNeonGreen	PAO1 expressing mNeonGreen inserted at the attTn7 site on the chromosome	Meirelles et al. (2024)
#1894; PAO1 ∆wspF::mNeonGreen	PAO1 ∆wspF attTn7:: mini-Tn7T-GmR Ptet:mNeonGreen	PAO1 ∆wspF expressing mNeonGreen inserted at the attTn7 site on the chromosome	Meirelles et al. (2024)
#1595; PA14 WT::GFP	UCBPP-PA14 attTn7:: mini-Tn7T-GmR PrpsG:sfgfp	PA14 expressing sfGFP inserted at the attTn7 site on the chromosome. Provided by Dianne K. Newman (Caltech).	Babin et al. (2016)
Clinical P. aeruginosa strains
IPC_152; #2960	Clinical isolate of P. aeruginosa with wspF mutation (missense_variant; p.Gly161Asp), referred to as "Clinical strain 1" in the paper - RSCV morphology	Isolation source: CF-patient, provided by Aaron Weimann and Andres Floto (University of Cambridge)	Weimann et al. (2024)
IPC_697; #2959	Clinical isolate of P. aeruginosa with wspF mutation (stop_gained; p.Tyr305*), referred to as "Clinical strain 2" in the paper - non-RSCV morphology	Provided by Aaron Weimann and Andres Floto (University of Cambridge)	Weimann et al. (2024)
Primers used in this study
Name	Sequence	Description	Reference
Primers for Tnseq
Tailed primer for Tnseq library prep.	AATGATACGGCGACCACCGAGATCTACACTCTTTCCCTACACGACGCTCTTCCGATCTccaggacgctacttgtgtat	Tailed primer used for nested PCR (together with Illumina P7 sequence). It contains the Illumina P5 sequence (red), the TruSeq read 1 primer binding site (black), and a transposon specific binding sequence (orange)	Meirelles et al. (2024)
References:
Babin, B. M. et al. SutA is a bacterial transcription factor expressed during slow growth in Pseudomonas aeruginosa. Proc. Natl. Acad. Sci. USA 113, E597-605 (2016).
Holloway, A. F. Morgan. Genome organization in Pseudomonas. Annu Rev Microbiol. 40, 79–105 (1986).
Meirelles et al. Pseudomonas aeruginosa faces a fitness trade-off between mucosal colonization and antibiotic tolerance during airway infection. Nat Microbiol. 9, 3284–3303 (2024).
Weimann et al. Evolution and host-specific adaptation of Pseudomonas aeruginosa. Science 385, eadi0908 (2024).
